# Transcriptional Profiling of Primate Central Nucleus of the Amygdala Neurons to Understand the Molecular Underpinnings of Early Life Anxious Temperament

**DOI:** 10.1101/808279

**Authors:** Rothem Kovner, Tade Souaiaia, Andrew S. Fox, Delores A. French, Cooper. E. Goss, Patrick H. Roseboom, Jonathan A. Oler, Marissa K. Riedel, Eva M. Fekete, Julie L. Fudge, James A. Knowles, Ned H. Kalin

## Abstract

Children exhibiting extreme anxious temperament (AT) are at an increased risk to develop anxiety and depression. Work in young rhesus monkeys mechanistically links the central nucleus of the amygdala (Ce) to AT. Here, we used laser capture microscopy and RNA sequencing in 47 young rhesus monkeys to investigate AT‘s molecular underpinnings by focusing on lateral Ce (CeL) neurons. We found 528 AT-related transcripts, including protein kinase C type-delta (PKCδ), a CeL microcircuit cell marker implicated in rodent threat processing. We characterized PKCδ neurons in the rhesus CeL, compared their distribution to the mouse, and demonstrated that a subset of these neurons project to the laterodorsal bed nucleus of the stria terminalis (BSTLd). These findings present evidence in the primate of a CeL to BSTLd circuit that maybe relevant to understanding human anxiety and points to specific molecules within this circuit that could serve as potential treatment targets for anxiety disorders.
