## Supplementary Table 1 for "Transcriptional Profiling of Primate Central Nucleus of the Amygdala Neurons to Understand the Molecular Underpinnings of Early Life Anxious Temperament"

### Sheet: Sheet1
Supplementary Table 1.	Understanding the relations between experimental variables and gene expression.
Variables Tested	Definition	Number of genes found above chance
Age at Nx	Age at necropsy	126
Sex	Male or Female	37
CeL neuron accuracy	The proportion of the number of slides that contained 80-99% of CeL neurons out of total slides used for RNA-Seq for each animal (see LCM methods: microdissection)	256
Mean Bregma (weighted)	The mean of the bregma values for each animal, weighted by the number of cells captured for each slide.	110
LCM order	The order that LCM was performed on each animal	106
Std Bregma	Standard deviation of the weighted average bregma	29
