## Supplementary Table 2 for "Transcriptional Profiling of Primate Central Nucleus of the Amygdala Neurons to Understand the Molecular Underpinnings of Early Life Anxious Temperament"

### Sheet: Sheet1
Supplementary Table 2. Antibody Information
	Company	Cat#	Lot#	Conc. (mg/ml)	~ MW (dalton)	Dilution	Host
PKCd	Cell Signaling Technologies	2058	4	0.032	150000	1:200	Rabbit
PKCd	BD Biosciences	610397	3280966	0.25	150000	1:500	Mouse
PKCd	Thermo Fisher	PA5-17552	SK2476171c, UF2791897A	0.032	150000	1:200	Rabbit
PKCd purified peptide	ABCam	Ab27714-1	359579	0.02	78000	-	-
SST	Santa Cruz	sc-7819	G1813	0.1	-	1:2000	Goat
SST	Santa Cruz	sc-74556	L3109	0.2	-	1:2000	Mouse
NeuN	ThermoFisher	MAB377	2829834	0.5	-	1:2000	Mouse
Rhodamine	Rockland antibodies and assays	200-301-246	39545	1	-	1:1000	Mouse
Fluorescin	Rockland antibodies and assays	600-101-096	32951	1	-	1:1000	Goat
Wheat-germ agglutinin	VectorLabs	A52024	ZE0312	1	-	1:1000	Goat
AlexaFluor 488	ThermoFisher	A11055	1827671	2	-	1:250	Donkey anti-goat
AlexaFluor 568	ThermoFisher	A11057	1711491	2	-	1:250	Donkey anti goat
AlexaFluor 647	ThermoFisher	A21447	2045332	2	-	1:250	Donkey anti-goat
AlexaFluor 568	ThermoFisher	A10042	1964370	2	-	1:250	Donkey anti-rabbit
AlexaFluor 488	ThermoFisher	A21206	1910751, 1874771	2	-	1:250	Donkey anti rabbit
AlexaFluor 568	ThermoFisher	A10037	1827879	2		1:250	Donkey anti-mouse
AlexaFluor 647	ThermoFisher	A31571	1839633	2	-	1:250	Donkey anti mouse
DAPI	ThermoFisher	D1306	-	10	-	1:10000	-
