## Supplementary Table 4 for "Transcriptional Profiling of Primate Central Nucleus of the Amygdala Neurons to Understand the Molecular Underpinnings of Early Life Anxious Temperament"

### Sheet: Molecular_Function
	Gene Families: Molecular Function	Number of Genes	Percentage
1	translation regulator activity (GO:0045182)	1	0.002
2	transcription regulator activity (GO:0140110)	31	0.056
3	molecular transducer activity (GO:0060089)	18	0.032
4	binding (GO:0005488)	157	0.281
5	structural molecule activity (GO:0005198)	8	0.014
6	molecular function regulator (GO:0098772)	22	0.039
7	catalytic activity (GO:0003824)	123	0.22
8	transporter activity (GO:0005215)	32	0.057

### Sheet: Biological_Process
	Gene Families: Biological Process	Number of Genes	Percentage
1	cellular component organization (GO:0071840)	59	0.106
2	cellular process (GO:0009987)	63	0.113
3	multi-organism process (GO:0051704)	1	0.002
4	localization (GO:0051179)	67	0.12
5	reproduction (GO:0000003)	7	0.013
6	biological regulation (GO:0065007)	127	0.228
7	response to stimulus (GO:0050896)	14	0.025
8	signaling (GO:0023052)	11	0.02
9	developmental process (GO:0032502)	24	0.043
10	rhythmic process (GO:0048511)	1	0.002
11	multicellular organismal process (GO:0032501)	19	0.034
12	biological adhesion (GO:0022610)	11	0.02
13	metabolic process (GO:0008152)	143	0.256
14	growth (GO:0040007)	4	0.007
15	cell proliferation (GO:0008283)	1	0.002
16	immune system process (GO:0002376)	5	0.009

### Sheet: Cellular_Component
	Gene Families: Cellular Component	Number of Genes	Percentage
1	synapse (GO:0045202)	7	0.013
2	supramolecular complex (GO:0099080)	5	0.009
3	cell junction (GO:0030054)	4	0.007
4	membrane (GO:0016020)	57	0.102
5	protein-containing complex (GO:0032991)	59	0.106
6	organelle (GO:0043226)	99	0.177
7	extracellular region (GO:0005576)	13	0.023
8	cell (GO:0005623)	191	0.342
