## Supplementary Table 5 for "Transcriptional Profiling of Primate Central Nucleus of the Amygdala Neurons to Understand the Molecular Underpinnings of Early Life Anxious Temperament"

### Sheet: GO_cellular_component
Analysis Type:	PANTHER Overrepresentation Test (Released 20190308)
Annotation Version and Release Date:	GO Ontology database Released 2019-01-01
Analyzed List:	AT_ToD (Homo sapiens )
Reference List:	Homo sapiens (all genes in database)
Test Type:	FISHER
Correction:	FDR
GO cellular component complete	Homo sapiens - REFLIST (20996)	AT_ToD (555)	AT_ToD (expected)	AT_ToD (over/under)	AT_ToD (fold Enrichment)	AT_ToD (raw P-value)	AT_ToD (FDR)
sarcolemma (GO:0042383)	136	12	3.61	+	3.32	0.000483	0.024
nuclear periphery (GO:0034399)	137	12	3.64	+	3.3	0.000514	0.0249
glutamatergic synapse (GO:0098978)	364	25	9.67	+	2.58	3.2e-05	0.00217
synaptic membrane (GO:0097060)	440	27	11.69	+	2.31	0.000153	0.0089
synapse part (GO:0044456)	949	56	25.22	+	2.22	6.84e-08	9.95e-06
presynapse (GO:0098793)	495	29	13.16	+	2.2	0.000128	0.00768
postsynapse (GO:0098794)	622	36	16.53	+	2.18	2.68e-05	0.00188
synapse (GO:0045202)	1193	65	31.71	+	2.05	1.12e-07	1.34e-05
neuron part (GO:0097458)	1740	90	46.24	+	1.95	2.92e-09	9.91e-07
somatodendritic compartment (GO:0036477)	826	39	21.95	+	1.78	0.000914	0.0433
neuron projection (GO:0043005)	1322	62	35.13	+	1.76	2.31e-05	0.00181
cell projection part (GO:0044463)	1460	67	38.8	+	1.73	2.44e-05	0.00184
plasma membrane bounded cell projection part (GO:0120038)	1460	67	38.8	+	1.73	2.44e-05	0.00178
plasma membrane region (GO:0098590)	1194	53	31.73	+	1.67	0.000431	0.0219
catalytic complex (GO:1902494)	1397	60	37.13	+	1.62	0.000418	0.0218
plasma membrane bounded cell projection (GO:0120025)	2111	87	56.1	+	1.55	6.52e-05	0.00415
cell projection (GO:0042995)	2181	89	57.96	+	1.54	6.34e-05	0.00416
nucleoplasm (GO:0005654)	3495	139	92.88	+	1.5	9.86e-07	0.0001
nuclear lumen (GO:0031981)	4111	163	109.26	+	1.49	8.45e-08	1.15e-05
nuclear part (GO:0044428)	4500	173	119.59	+	1.45	2.22e-07	2.51e-05
organelle membrane (GO:0031090)	2986	112	79.36	+	1.41	0.000185	0.00992
cytosol (GO:0005829)	5103	190	135.62	+	1.4	3.35e-07	3.59e-05
organelle lumen (GO:0043233)	5255	190	139.66	+	1.36	2.57e-06	0.000249
intracellular organelle lumen (GO:0070013)	5255	190	139.66	+	1.36	2.57e-06	0.000238
membrane-enclosed lumen (GO:0031974)	5255	190	139.66	+	1.36	2.57e-06	0.000227
non-membrane-bounded organelle (GO:0043228)	4245	151	112.82	+	1.34	0.000123	0.00757
intracellular non-membrane-bounded organelle (GO:0043232)	4235	150	112.55	+	1.33	0.000184	0.0101
nucleus (GO:0005634)	7399	259	196.64	+	1.32	8.74e-08	1.11e-05
protein-containing complex (GO:0032991)	5398	184	143.46	+	1.28	0.000159	0.00899
intracellular organelle part (GO:0044446)	9292	313	246.95	+	1.27	3.74e-08	6.92e-06
cytoplasmic part (GO:0044444)	9720	326	258.32	+	1.26	1.57e-08	3.19e-06
organelle part (GO:0044422)	9595	320	255	+	1.25	6.64e-08	1.04e-05
intracellular membrane-bounded organelle (GO:0043231)	10993	365	292.16	+	1.25	8.77e-10	3.57e-07
membrane-bounded organelle (GO:0043227)	12500	404	332.21	+	1.22	4.28e-10	2.18e-07
cytoplasm (GO:0005737)	11591	373	308.05	+	1.21	3.74e-08	6.35e-06
intracellular organelle (GO:0043229)	12771	407	339.41	+	1.2	4.07e-09	1.18e-06
organelle (GO:0043226)	13599	433	361.41	+	1.2	9.72e-11	6.59e-08
intracellular (GO:0005622)	14559	459	386.93	+	1.19	9.31e-12	1.9e-08
intracellular part (GO:0044424)	14559	459	386.93	+	1.19	9.31e-12	9.48e-09
cell part (GO:0044464)	17032	504	452.65	+	1.11	4.13e-09	1.05e-06
cell (GO:0005623)	17095	504	454.33	+	1.11	1.25e-08	2.83e-06
cellular_component (GO:0005575)	18827	530	500.36	+	1.06	1.33e-05	0.00108
Unclassified (UNCLASSIFIED)	2169	28	57.64	-	0.49	1.33e-05	0.00113

### Sheet: GO_biological_process
Analysis Type:	PANTHER Overrepresentation Test (Released 20190308)
Annotation Version and Release Date:	GO Ontology database Released 2019-01-01
Analyzed List:	AT_ToD (Homo sapiens )
Reference List:	Homo sapiens (all genes in database)
Test Type:	FISHER
Correction:	FDR
GO biological process complete	Homo sapiens - REFLIST (20996)	AT_ToD (555)	AT_ToD (expected)	AT_ToD (over/under)	AT_ToD (fold Enrichment)	AT_ToD (raw P-value)	AT_ToD (FDR)
regulation of plasma membrane bounded cell projection organization (GO:0120035)	649	37	17.25	+	2.15	3.83e-05	0.0275
regulation of cell projection organization (GO:0031344)	658	37	17.49	+	2.12	4.31e-05	0.0272
establishment of localization in cell (GO:0051649)	1786	81	47.47	+	1.71	3.95e-06	0.0125
intracellular transport (GO:0046907)	1537	68	40.85	+	1.66	5.58e-05	0.0284
establishment of protein localization (GO:0045184)	1563	69	41.54	+	1.66	6.19e-05	0.0306
peptide transport (GO:0015833)	1505	66	40	+	1.65	9.5e-05	0.0441
nitrogen compound transport (GO:0071705)	1803	79	47.92	+	1.65	1.82e-05	0.018
phosphate-containing compound metabolic process (GO:0006796)	2205	93	58.6	+	1.59	1.44e-05	0.0162
cellular localization (GO:0051641)	2392	100	63.57	+	1.57	8.35e-06	0.011
phosphorus metabolic process (GO:0006793)	2232	93	59.32	+	1.57	2.19e-05	0.0173
regulation of cellular component organization (GO:0051128)	2479	103	65.88	+	1.56	6.4e-06	0.0126
protein localization (GO:0008104)	2098	87	55.76	+	1.56	4.65e-05	0.0282
organelle organization (GO:0006996)	3342	131	88.82	+	1.47	4.87e-06	0.011
cellular protein modification process (GO:0006464)	3106	119	82.55	+	1.44	5.2e-05	0.0304
protein modification process (GO:0036211)	3106	119	82.55	+	1.44	5.2e-05	0.0293
macromolecule modification (GO:0043412)	3315	126	88.1	+	1.43	3.85e-05	0.0264
cellular protein metabolic process (GO:0044267)	3729	138	99.1	+	1.39	5.35e-05	0.0282
cellular component organization (GO:0016043)	5580	204	148.3	+	1.38	3.39e-07	0.00535
cellular component organization or biogenesis (GO:0071840)	5760	208	153.08	+	1.36	7.15e-07	0.00564
regulation of cellular metabolic process (GO:0031323)	6199	213	164.75	+	1.29	1.85e-05	0.0172
regulation of metabolic process (GO:0019222)	6652	228	176.79	+	1.29	7.59e-06	0.0109
macromolecule metabolic process (GO:0043170)	6258	214	166.32	+	1.29	2.41e-05	0.0181
cellular metabolic process (GO:0044237)	7670	262	203.84	+	1.29	7.32e-07	0.00385
primary metabolic process (GO:0044238)	7725	262	205.3	+	1.28	1.49e-06	0.0059
nitrogen compound metabolic process (GO:0006807)	7228	240	192.09	+	1.25	3.93e-05	0.0258
metabolic process (GO:0008152)	8478	280	225.32	+	1.24	4.28e-06	0.0113
organic substance metabolic process (GO:0071704)	8029	264	213.38	+	1.24	1.82e-05	0.0192
regulation of cellular process (GO:0050794)	10894	338	289.52	+	1.17	5.26e-05	0.0286
cellular process (GO:0009987)	14424	426	383.34	+	1.11	9.61e-05	0.0434
biological_process (GO:0008150)	17772	509	472.32	+	1.08	6.73e-06	0.0118
Unclassified (UNCLASSIFIED)	3224	49	85.68	-	0.57	6.73e-06	0.0106
detection of chemical stimulus involved in sensory perception (GO:0050907)	482	1	12.81	-	0.08	6.55e-05	0.0313
sensory perception of chemical stimulus (GO:0007606)	534	1	14.19	-	0.07	2.18e-05	0.0181
detection of chemical stimulus involved in sensory perception of smell (GO:0050911)	432	0	11.48	-	< 0.01	2e-05	0.0175
sensory perception of smell (GO:0007608)	462	0	12.28	-	< 0.01	9.1e-06	0.011

### Sheet: GO_molecular_function
Analysis Type:	PANTHER Overrepresentation Test (Released 20190308)
Annotation Version and Release Date:	GO Ontology database Released 2019-01-01
Analyzed List:	AT_ToD (Homo sapiens )
Reference List:	Homo sapiens (all genes in database)
Test Type:	FISHER
Correction:	FDR
GO molecular function complete	Homo sapiens - REFLIST (20996)	AT_ToD (555)	AT_ToD (expected)	AT_ToD (over/under)	AT_ToD (fold Enrichment)	AT_ToD (raw P-value)	AT_ToD (FDR)
active transmembrane transporter activity (GO:0022804)	369	24	9.81	+	2.45	0.000132	0.0441
RNA binding (GO:0003723)	1659	74	44.09	+	1.68	1.82e-05	0.0106
purine ribonucleoside triphosphate binding (GO:0035639)	1849	77	49.14	+	1.57	0.000117	0.0422
nucleotide binding (GO:0000166)	2169	89	57.64	+	1.54	5.93e-05	0.0253
nucleoside phosphate binding (GO:1901265)	2170	89	57.67	+	1.54	5.96e-05	0.0233
purine nucleotide binding (GO:0017076)	1928	79	51.24	+	1.54	0.000157	0.0491
ribonucleotide binding (GO:0032553)	1928	79	51.24	+	1.54	0.000157	0.046
enzyme binding (GO:0019899)	2296	91	61.02	+	1.49	0.000159	0.0438
heterocyclic compound binding (GO:1901363)	6058	217	161	+	1.35	5.14e-07	0.000482
organic cyclic compound binding (GO:0097159)	6145	218	163.31	+	1.33	1.17e-06	0.00091
ion binding (GO:0043167)	6287	216	167.09	+	1.29	1.32e-05	0.00886
protein binding (GO:0005515)	11890	393	315.99	+	1.24	4.67e-11	2.19e-07
binding (GO:0005488)	15185	469	403.56	+	1.16	1.23e-10	2.87e-07
molecular_function (GO:0003674)	17706	517	470.56	+	1.1	6.66e-09	7.8e-06
Unclassified (UNCLASSIFIED)	3290	41	87.44	-	0.47	6.66e-09	1.04e-05
G protein-coupled receptor activity (GO:0004930)	877	6	23.31	-	0.26	4.79e-05	0.0224
olfactory receptor activity (GO:0004984)	432	0	11.48	-	< 0.01	2e-05	0.0104
